# TuMV infection alters miR168/AGO1 and miR403/AGO2 systems regulation in Arabidopsis

**DOI:** 10.1101/2021.02.17.431672

**Authors:** Carlos Augusto Manacorda, Sabrina Tasselli, María Rosa Marano, Sebastian Asurmendi

## Abstract

Plant Argonaute proteins, chiefly AGO1 and 2, restrict viral infections. AGO1/2 also participate in developmental processes and are tightly regulated by microRNAs. Under viral infections, the regulatory loop comprising miR168/AGO1 is well studied, but much less so the miR403/AGO2 system. We studied both regulatory systems in TuMV-infected Arabidopsis plants. TuMV downregulated miRNAs precursor molecules, but mature miRNAs overaccumulated, without evidence of transcriptional alteration. AGO1 protein remained at basal levels whereas AGO2 overaccumulated. These results are in line with previous reports studying abiotic and biotic impact on microRNA biogenesis and AGO-dependent antiviral defense, expanding our knowledge of the miR403/AGO2 regulatory system.
