## Supplemental Table 3 for "TuMV infection alters miR168/AGO1 and miR403/AGO2 systems regulation in Arabidopsis"

### Sheet: Supplementary Table TS3
Supplementary Table TS3: List of primers used for Northern blot analyses and qRT-PCR for messenger RNAs, miRNA Precursors or mature miRNAs.
For qRT-PCR
AGI identifier	Description	Forward Primer (5'-3')	Reverse Primer (5'-3')	Notes
AT5G60390	EF1-alpha Elongation factor 1-alpha	ATTGGTAACGGTTACGCCCC	TCTCCTTACCAGAACGCCTGTC	Reference gene selected based on previous results [1]
AT3G62250	UBQ5 ubiquitin-40S ribosomal protein S27a-3	CGGACCAGCAGCGATTGATT	ACGGAGGACGAGATGAAGCG	Reference gene selected based on previous results [1]
AT3G04120	GAPC1 glyceraldehyde-3-phosphate dehydrogenase, cytosolic	ATGGCTGACAAGAAGATTAGG	TAGTGATGAAGGGGTCGTTG	Reference gene selected based on previous results [1]
AT5G44340	TUB4 tubulin beta-4 chain	CTGTTTCCGTACCCTCAAGC	AGGGAAACGAAGACAGCAAG	Reference gene selected based on previous results [1]
AT4G19395	microRNA168A	CACCATCGGGCTCGGATT	AGTTGATGCAAGGCGGGA	Primers designed to amplify before first cut of Pre-miRNA processing (based on [2])
AT5G45307	microRNA168B	GTCTCGGATTCGCTTGGT	GGAGCTCACAAACCAACC	Primers designed to amplify before first cut of Pre-miRNA processing (based on [2])
AT2G47275	microRNA403	CATTAGAAGAGTCGTATTACAT	CGTGAATCTAATCCAACAAC	Primers designed to amplify before first cut of Pre-miRNA processing (based on [2])
AT1G48410	ARGONAUTE 1 (AGO1)	AAGGAGGTCGAGGAGGGTATGG	CAAATTGCTGAGCCAGAACAGTAGG	Primers designed to encompass predicted miR168 target site
AT1G31280	ARGONAUTE 2 (AGO2)	CCCCAATAACGCAGTTTTA	CAAATTCGTTTCAACACACC	Primers designed to encompass predicted miR403 target site
M14641.1	beta-Glucuronidase from Escherichia coli	CGCCATTTGAAGCCGATGTCACG	TCCGCATCACGCAGTTCAACGCT	pmiR168a:GUS plants and GUS primers are from [3]
Mature microRNAs stem-loop cDNA synthesis [6]
AT4G19395/AT5G45307	miR168a/b-RT		GTCGTATCCAGTGCAGGGTCCGAGGTATTCGCACTGGATACGACTTCCC
AT2G47275	miR403-RT		GTCGTATCCAGTGCAGGGTCCGAGGTATTCGCACTGGATACGACCGAG
QPCR primers for mature microRNAs quantification
AT4G19395/AT5G45307	miR168a/b	TCGCGTCGCTTGGTGCAGG
AT2G47275	miR403	TCGCGTTAGATTCACGCACAA
	Primer Universal Reverse for miRNAs- anneals inside synthetic cDNA loop.		GTGCAGGGTCCGAGGT
For Northern blot analyses
AGI identifier	Description	DNA probe (5'-3')		Notes
AT4G19395/AT5G45307	microRNA168A/B	TTCCCGACCTGCACCAAGCGA		Reverse-complementary probe to anneal with mature miR168a/b(-5p)
AT2G47275	microRNA403	CGAGTTTGTGCGTGAATCTAA		Reverse-complementary probe to anneal with mature miR403-3p
AT3G14735	U6	GCTAATCTTCTCTGTATCGTTCC		Reverse-complementary probe to anneal with U6 transcript
[1] Manacorda, C. A., et al., (2013) Salicylic Acid Determines Differential Senescence Produced by Two Turnip mosaic virus Strains Involving Reactive Oxygen Species and Early Transcriptomic Changes. Molecular plant-microbe interactions : MPMI 26: 1486–98
[2] Bologna, N.G., Schapire, A.L., Zhai, J., Chorostecki, U., Boisbouvier, J., Meyers, B.C. and Palatnik, J.F. (2013) Multiple RNA recognition patterns during microRNA biogenesis in plants. Genome Res., 23, 1675–89.
[3] Vaucheret, H., Mallory, A.C. and Bartel, D.P. (2006) AGO1 Homeostasis Entails Coexpression of MIR168 and AGO1 and Preferential Stabilization of miR168 by AGO1. Mol. Cell, 22, 129–136.
[4; 5] Sánchez, F., Martínez-Herrera, D., Aguilar, I. and Ponz, F. (1998) Infectivity of turnip mosaic potyvirus cDNA clones and transcripts on the systemic host Arabidopsis thaliana and local lesion hosts. Virus Res., 55, 207–19; Sánchez, F., Manrique, P., Mansilla, C., et al. (2015) Viral Strain-Specific Differential Alterations in Arabidopsis Developmental Patterns. Mol. Plant-Microbe Interact…
[6] Chen C, Ridzon D a, Broomer AJ, Zhou Z, Lee DH, Nguyen JT, Barbisin M, Xu NL, Mahuvakar VR, Andersen MR, et al (2005) Real-time quantification of microRNAs by stem-loop RT-PCR. Nucleic Acids Res 33: e179.
